# Cycling cancer persister cells arise from lineages with distinct transcriptional and metabolic programs

**DOI:** 10.1101/2020.06.05.136358

**Authors:** Yaara Oren, Michael Tsabar, Heidie F. Cabanos, Michael S. Cuoco, Elma Zaganjor, Pratiksha I. Thakore, Marcin Tabaka, Charles P Fulco, Sara A. Hurvitz, Dennis J. Slamon, Galit Lahav, Aaron Hata, Joan S. Brugge, Aviv Regev

**Affiliations:** Klarman Cell Observatory, Broad Institute of MIT and Harvard, Cambridge, MA, USA; Department of Cell Biology, Harvard Medical School, 240 Longwood Ave., Boston, MA, USA; Department of Systems Biology, Harvard Medical School, Boston, MA, USA; Department of Medicine, Massachusetts General Hospital, Boston, MA, USA; David Geffen School of Medicine, University of California, Los Angeles, Jonsson Comprehensive Cancer Center, Los Angeles, CA, USA; Department of Biology, Massachusetts Institute of Technology, Cambridge, MA; Howard Hughes Medical Institute, Chevy Chase, MD

## Abstract

Non-genetic mechanisms have recently emerged as important drivers of therapy failure in cancer (Salgia and Kulkarni, 2018), where some cancer cells can enter a reversible drug-tolerant persister state in response to treatment (Vallette et al., 2019). While most cancer persisters, like their bacterial counterparts, remain arrested in the presence of drug, a rare subset of cancer persisters can re-enter the cell cycle under constitutive drug treatment (Sharma et al., 2010). Little is known about the non-genetic mechanisms that enable cancer persisters to maintain proliferative capacity in the presence of drug. Here, using time-lapse imaging, we found that cycling persisters emerge early in the course of treatment of EGFR-mutant lung cancer cells with the EGFR inhibitor osimertinib. To study this rare, transiently-resistant, proliferative persister population we developed Watermelon, a new high-complexity expressed barcode lentiviral library for simultaneous tracing each cell’s clonal origin, proliferative state, and transcriptional state. Analysis of Watermelon-transduced PC9 cells demonstrated that cycling and non-cycling persisters arise from different pre-existing cell lineages with distinct transcriptional and metabolic programs. The proliferative capacity of persisters is associated with an upregulation of antioxidant gene programs and a metabolic shift to fatty acid oxidation in specific subpopulations of tumor cells. Mitigating oxidative stress or blocking metabolic reprograming significantly alters the fraction of cycling persister cells. In human tumors, programs associated with cycling persisters were induced in malignant cells in response to multiple tyrosine kinase inhibitors. The Watermelon system enabled the identification of rare persister lineages, that are preferentially poised through specific gene programs to proliferate under drug pressure, thus exposing new vulnerabilities that can be targeted to delay or even prevent disease recurrence.
