## Supplemental Table 1 for "Cycling cancer persister cells arise from lineages with distinct transcriptional and metabolic programs"

### Sheet: table_1
	Non-cycling	Moderate	Cycling	dif_cycling_non-cycling
KEGG_GLUTATHIONE_METABOLISM	-0.0742728	0.200547	0.347827	0.4221
NRF2	0.0367625	0.151262	0.285004	0.248241
HALLMARK_XENOBIOTIC_METABOLISM	0.0120565	0.0811328	0.131598	0.119542
HALLMARK_FATTY_ACID_METABOLISM	0.0429007	0.0753888	0.148448	0.105547
HALLMARK_MTORC1_SIGNALING	0.0607005	0.0650456	0.152243	0.0915422
FATTY_ACID_BETA_OXIDATION	0.105895	0.156588	0.196829	0.0909347
HALLMARK_REACTIVE_OXYGEN_SPECIES_PATHWAY	0.152578	0.167276	0.204731	0.0521533
HALLMARK_EPITHELIAL_MESENCHYMAL_TRANSITION	-0.0207781	0.0624031	0.0300324	0.0508105
HALLMARK_UV_RESPONSE_DN	-0.00508759	0.014887	0.00336673	0.00845432
HALLMARK_ESTROGEN_RESPONSE_LATE	0.0540316	0.0452728	0.0552431	0.00121156
HALLMARK_MYOGENESIS	0.0112051	0.0110133	0.00290627	-0.0082988
HALLMARK_ADIPOGENESIS	0.080077	0.0593568	0.0709842	-0.00909273
HALLMARK_UV_RESPONSE_UP	0.0389181	0.004222	0.0217356	-0.0171825
HALLMARK_COAGULATION	0.0540284	0.0610563	0.0307011	-0.0233274
HALLMARK_GLYCOLYSIS	0.0824576	0.0477823	0.0590866	-0.023371
HALLMARK_ALLOGRAFT_REJECTION	0.00677855	0.00132962	-0.0166643	-0.0234428
HALLMARK_IL2_STAT5_SIGNALING	0.0252085	0.00342414	-0.0156201	-0.0408285
HALLMARK_ESTROGEN_RESPONSE_EARLY	0.0505673	0.0171963	0.0054885	-0.0450788
HALLMARK_INFLAMMATORY_RESPONSE	0.0188017	-0.00940327	-0.0317288	-0.0505305
HALLMARK_HEME_METABOLISM	0.0196454	-0.0237623	-0.0321855	-0.051831
HALLMARK_ANDROGEN_RESPONSE	0.0627901	0.00924762	-0.00116566	-0.0639558
HALLMARK_P53_PATHWAY	0.0417137	-0.00236055	-0.0229299	-0.0646437
HALLMARK_TGF_BETA_SIGNALING	-0.0237766	-0.0549129	-0.0905428	-0.0667662
HALLMARK_COMPLEMENT	0.0748193	0.027356	0.00735714	-0.0674622
HALLMARK_HYPOXIA	0.0527548	0.00436152	-0.0211477	-0.0739025
HALLMARK_KRAS_SIGNALING_UP	0.0377861	-0.00315549	-0.0412242	-0.0790103
HALLMARK_APICAL_JUNCTION	0.00438092	-0.0407305	-0.0844675	-0.0888484
HALLMARK_PROTEIN_SECRETION	0.0791805	-0.00317773	-0.0189128	-0.0980932
HALLMARK_NOTCH_SIGNALING	0.130132	0.0478814	0.0134517	-0.11668
HALLMARK_CHOLESTEROL_HOMEOSTASIS	0.151382	0.0315467	0.0250087	-0.126373
HALLMARK_APOPTOSIS	0.102793	-0.00167073	-0.0272947	-0.130088
HALLMARK_INTERFERON_GAMMA_RESPONSE	0.10631	0.0110553	-0.0364533	-0.142763
HALLMARK_INTERFERON_ALPHA_RESPONSE	0.133612	0.0332248	-0.0148811	-0.148493
HALLMARK_TNFA_SIGNALING_VIA_NFKB	0.0665468	-0.0589584	-0.124229	-0.190776
