## Supplemental Table 2 for "Cycling cancer persister cells arise from lineages with distinct transcriptional and metabolic programs"

### Sheet: Lung
Sample_number	sample_name	analysis	patient_id	histolgy	driver_gene	cell_number	treatment_phase
7	LT_S34	naive	TH205	Adenocarcinoma	EGFR	24	TN
9	LT_S43	naive	TH217	Adenocarcinoma	EGFR	5	TN
10	LT_S45	naive	TH218	Adenocarcinoma	EGFR	1	TN
12	LT_S49	naive	TH223	Adenocarcinoma	EGFR	6	TN
13	LT_S52	naive	TH226	Adenocarcinoma	EGFR	14	TN
17	LT_S69	naive	TH248	Adenocarcinoma	EGFR	305	TN
19	LT_S74	naive	TH248	Adenocarcinoma	EGFR	71	TN
1	LT_S01	grouped_pr	TH158	Adenocarcinoma	EGFR	4	RD
2	LT_S11	grouped_pr	TH169	Adenocarcinoma	EGFR	177	RD
3	LT_S13	grouped_pr	TH169	Adenocarcinoma	EGFR	2	RD
8	LT_S42	grouped_pr	TH158	Adenocarcinoma	EGFR	7	RD
15	LT_S55	grouped_pr	TH218	Adenocarcinoma	EGFR	16	RD
16	LT_S57	grouped_pr	TH226	Adenocarcinoma	EGFR	187	RD
18	LT_S71	grouped_pr	TH236	Adenocarcinoma	EGFR	107	RD
4	LT_S21	grouped_pd	TH185	Adenocarcinoma	EGFR	962	PD
5	LT_S23	grouped_pd	TH185	Adenocarcinoma	EGFR	1	PD
6	LT_S28	grouped_pd	TH185	Adenocarcinoma	EGFR	2	PD
11	LT_S48	grouped_pd	TH155	Adenocarcinoma	EGFR	17	PD
14	LT_S53	grouped_pd	TH067	Adenocarcinoma	EGFR	101	PD
20	LT_S82	grouped_pd	TH226	Adenocarcinoma	EGFR	13	PD

### Sheet: Melanoma
PT	Mutation	RX
2	BRAF	BRAFi
6	BRAF	BRAFi + MEKi
7	BRAF	BRAFi + MEKi
9	BRAF	BRAFi + MEKi
10	BRAF	BRAFi + MEKi
12	BRAF	BRAFi + MEKi
13	BRAF	BRAFi + MEKi
16	BRAF	BRAFi + MEKi
19	BRAF	BRAFi + MEKi
24	BRAF	BRAFi
34	BRAF	BRAFi + MEKi

### Sheet: Breast
PT	HER2-targeted-therapy	Arm
35	lapatinib	TCTy
43	lapatinib	TCTy
47	lapatinib	TCTy
51	lapatinib	TCTy
53	lapatinib	TCTy
62	lapatinib	TCTy
67	lapatinib	TCTy
71	lapatinib	TCTy
74	lapatinib	TCTy
81	lapatinib	TCTy
85	lapatinib	TCTy
90	lapatinib	TCTy
97	lapatinib	TCTy
100	lapatinib	TCTy
105	lapatinib	TCTy
116	lapatinib	TCTy
120	lapatinib	TCTy
128	lapatinib	TCTy
