## Supplemental Table 3 for "Cycling cancer persister cells arise from lineages with distinct transcriptional and metabolic programs"

### Sheet: Sheet1
Assay	Forward Sequence (5' => 3')	Reverse Sequence (5' => 3')	Tm (˚C)
lineage barcode 10X dialout	AATGATACGGCGACCACCGAGATCTACACTCTTTCCCTACACGACGCTCTTCCGATCT	CAAGCAGAAGACGGCATACGAGATNNNNNNGTGACTGGAGTTCAGACGTGTGCTCTTCCGATCTTTACCGATGTGATGGGCATGG	69
lineage barcode PCR	AATGATACGGCGACCACCGAGATCTACACNNNNGGAAAGGACAGTGGGAGTGG	CAAGCAGAAGACGGCATACGAGATNNNNNNNNGCCGAAAGGGCAGGTGTACC	68
GPX2 RT-qPCR	AATGTGGCTTCGCTCTGAGG	GAAGGTGGGCTGGTATCCAC	60
